# Actin dysregulation induces immune evasion via oxidative stress-activated PD-L1 in gastric cancer

**DOI:** 10.1101/2024.12.18.629227

**Authors:** Yoojeong Seo, Jinho Jang, Kyung-Pil Ko, Gengyi Zou, Yuanjian Huang, Shengzhe Zhang, Jie Zhang, Sohee Jun, Wonhong Chu, Vishwa Venkatesan, Sanjana Dhakshinamoorthy, Jae-Il Park

**Affiliations:** Department of Experimental Radiation Oncology, Division of Radiation Oncology, The University of Texas MD Anderson Cancer Center, Houston, TX 77030, USA; Graduate School of Biomedical Sciences, The University of Texas MD Anderson Cancer Center, Houston, TX 77030, USA; Program in Genetics and Epigenetics, The University of Texas MD Anderson Cancer Center, Houston, TX 77030, USA

**Author notes:** Correspondence: Jae-Il Park. These authors contributed equally (Yoojeong Seo, Jinho Jang, Kyung-Pil Ko, Gengyi Zou, Yuanjian Huang).

**Keywords:** Actin, CRACD, CRAD, KIAA1211, gastric cancer, diffuse gastric cancer, reactive oxygen species, HIF1α, PD-L1, immunotherapy

## Abstract

Diffuse gastric adenocarcinoma (DGAC) is an aggressive malignancy with limited therapeutic options, poor prognosis, and poorly understood biology. CRACD, an actin polymerization regulator, is often inactivated in gastric cancer, including DGAC. We found that genetic engineering of murine gastric organoids with *Cracd* ablation combined with *Kras* mutation and *Trp53* loss induced aberrant cell plasticity, hyperproliferation, and hypermucinosis, the features that recapitulate DGAC transcriptional signatures. Notably, CRACD inactivation remodeled the immune landscape for immune evasion through PD-L1 enrichment in tumor cells. Mechanistically, CRACD loss disrupted actin dynamics, generating reactive oxygen species that activated HIF1α, which transactivated *PD-L1*. Pharmacologic inhibition of HIF1α or PD-L1 restored immune surveillance and suppressed tumorigenesis. These findings reveal a novel role of actin homeostasis in limiting cell plasticity and immune evasion, position CRACD as a potential biomarker for stratifying patients with DGAC, and highlight HIF1α and PD-L1 as actionable therapeutic targets.
