## Supplementary Tables for "Actin dysregulation induces immune evasion via oxidative stress-activated PD-L1 in gastric cancer"

### Sheet: Summary
	Supplementary Tables
	Supplementary Table 1. Reagent information
	Supplementary Table 2. Tissue microarray information (ST821)

### Sheet: 1
Supplementary Table 1. Reagent information
Antibodies	Source	Cat #
KIAA1211/CRACD	Atlas Antibodies	HPA043249
CRACD	Cell Signaling Technology	#39862
MKi67	abcam	ab16667
Phalloidin	Thermo	O7466
Phalloidin	Cell Signaling Technology	#13054
MUC1	Proteintech	23614-1-AP
MUC2	Proteintech	27675-1-AP
MUC4	ThermoFisher	35-4900
EpCAM	Cell Signaling Technology	#93790
E-cadherin	BD	610182
E-cadherin	Cell Signaling Technology	#3195
BrdU	abcam	ab6326
CEACAM5	Invitrogen	PA5-88533
Beta-catenin	Cell Signaling Technology	#8480
Cleaved caspase-3	Cell Signaling Technology	#9664
HIF1A	Cell Signaling Technology	#14179
HIF1A	Cell Signaling Technology	#36169
Pacific Blue anti-mouse Perforin	Biolegend	154407
Pacific Blue anti-human/mouse Granzyme B	Biolegend	515407
PE anti-mouse CD45	Biolegend	103106
FITC anti-mouse CD3	Biolegend	100306
APC anti-mouse CD8a	Biolegend	100712
Alexa Fluor 647 goat anti-rabbit IgG	Invitrogen	A-21245
Alexa Fluor 555 goat anti-rabbit IgG	Invitrogen	A-21434
Alexa Fluor® 488 goat anti-rabbit IgG (H+L)	Invitrogen	A-11008
Goat anti-rat IgG HRP-linked	ThermoFisher	#31470
Goat anti-rabbit IgG HRP-linked	Invitrogen	A-11034
Goat anti-mouse IgG HRP-linked	Fisher Scientific	31430
b-actin	Proteintech	66009-1-Ig
Tubulin	Cell Signaling Technology	#2144
Reagents
Dulbecco’s modified Eagle’s medium [DMEM]	Fisher Scientific	MT10013CV
RPMI 1640 Medium	Fisher Scientific	MT10040CV
MycoAlert mycoplasma detection kit	Lonza	lt07-418
Cell Counting Kit-8	Dojindo Laboratories	CK04-13
penicillin/streptomycin	Life Technologies	15140122
Fetal bovine serum	Fisher Scientific	SH3091003
0.05% trypsin-EDTA	Fisher Scientific	25-052-CI
GlutaMAX	Fisher Scientific	35050061
Puromycin	Sigma	P8833-100MG
PBS	Fisher Scientific	MT21 040 CV
TRIzol	Invitrogen	15596018
Prolong Gold antifade reagent (with dapi)	Fisher Scientific	19041171c
Insulin solution human	Sigma	I9278
Transferrin human	Sigma	M8823
Sodium selenite	Sigma	214485
Hydrocortisone	Sigma	H-0888
beta-estradiol	Sigma	E2758
L-Glutamine	Sigma	G8540-25G
Collagenase Type I	Worthington	CLS-1 LS004197
Elastase	Worthington	ESL LS002294
DNaseI	Worthington	D LS002007
PX-478	MCE	HY-10231
InvivoMab rat IgG2b (25 mg)	BioXCell	BE0090
invivoMab PD-L1(B7-H1) (25 mg)	BioXCell	BE0101
DCFDA - Cellular ROS Assay Kit	Abcam	ab113851
Cytochalasin D	MCE	HY-N6682
Latrunculin A	Cayman	10010630
Mito-Tempo	MCE	HY112879
Diphenyleneiodonium chloride	MCE	HY-100965
N-Acetylcysteine amide	MCE	HY-110256
CUT&RUN kit	EpiCypher	14-1048

### Sheet: 2
Supplementary Table 2. Tissue microarray information (ST821)
Pos.	No.	Age	Sex	Organ/Anatomic Site	Pathology diagnosis	TNM	Grade	Stage	Type	Image
-	0
A1	1	65	F	Stomach	Adenocarcinoma	T3N0M0	1--2	IIA	Malignant
A2	2	67	M	Stomach	Adenocarcinoma	T2N0M0	2	IB	Malignant
A3	3	45	M	Stomach	Adenocarcinoma	T4aN1M0	2	IIIA	Malignant
A4	4	77	M	Stomach	Adenocarcinoma	T3N0M0	3	IIA	Malignant
A5	5	56	M	Stomach	Adenocarcinoma	T3N0M0	1	IIA	Malignant
A6	6	67	F	Stomach	Adenocarcinoma	T3N2M0	2	IIIA	Malignant
A7	7	69	M	Stomach	Adenocarcinoma	T3N0M0	2	IIA	Malignant
A8	8	59	M	Stomach	Adenocarcinoma	T2N0M0	2	IB	Malignant
A9	9	55	M	Stomach	Adenocarcinoma	T2N0M0	2	IB	Malignant
A10	10	50	F	Stomach	Adenocarcinoma	T3N0M0	2	IIA	Malignant
B1	11	50	F	Stomach	Adenocarcinoma	T4N1M0	3	IIIA	Malignant
B2	12	55	F	Stomach	Adenocarcinoma	T2N0M0	3	IB	Malignant
B3	13	61	F	Stomach	Papillary adenocarcinoma	T2N0M0	1	IB	Malignant
B4	14	65	F	Stomach	Papillary adenocarcinoma	T3N0M0	2	IIA	Malignant
B5	15	55	M	Stomach	Papillary adenocarcinoma	T2N0M0	2	IB	Malignant
B6	16	66	M	Stomach	Papillary adenocarcinoma	T3N0M0	2	IIB	Malignant
B7	17	74	F	Stomach	Papillary adenocarcinoma	T3N0M0	2	IIA	Malignant
B8	18	57	M	Stomach	Adenocarcinoma	T3N0M0	2	IIA	Malignant
B9	19	56	F	Stomach	Adenocarcinoma	T3N0M0	2	IIA	Malignant
B10	20	54	F	Stomach	Adenocarcinoma	T3N0M0	2	IIA	Malignant
C1	21	59	M	Stomach	Adenocarcinoma	T3N0M0	2	IIA	Malignant
C2	22	62	F	Stomach	Adenocarcinoma	T3N0M0	2	IIA	Malignant
C3	23	72	M	Stomach	Adenocarcinoma	T4aN0M0	2	IIB	Malignant
C4	24	61	M	Stomach	Undifferentiated carcinoma	T3N2M0	-	IIIA	Malignant
C5	25	47	M	Stomach	Undifferentiated carcinoma	T3N3bM0	-	IIIC	Malignant
C6	26	62	M	Stomach	Undifferentiated carcinoma	T3N0M0	-	IIA	Malignant
C7	27	47	M	Stomach	Undifferentiated carcinoma	T3N1M0	-	IIB	Malignant
C8	28	76	M	Stomach	Undifferentiated carcinoma	T3N1M0	-	IIB	Malignant
C9	29	49	F	Stomach	Undifferentiated carcinoma	T3N0M0	-	IIA	Malignant
C10	30	33	M	Stomach	Undifferentiated carcinoma	T3N0M0	-	IIA	Malignant
D1	31	60	M	Stomach	Undifferentiated carcinoma	T4bN1M0	-	IIIB	Malignant
D2	32	58	M	Stomach	Mucous adenocarcinoma	T3N2M0	3	IIIA	Malignant
D3	33	61	M	Stomach	Mucous adenocarcinoma	T3N1M0	3	IIB	Malignant
D4	34	59	M	Stomach	Mucous adenocarcinoma	T3N1M0	3	IIB	Malignant
D5	35	70	M	Stomach	Mucous adenocarcinoma	T3N0M0	3	IIA	Malignant
D6	36	29	M	Stomach	Mucous adenocarcinoma	T4aN0M0	3	IIB	Malignant
D7	37	70	M	Stomach	Mucous adenocarcinoma	T3N0M0	3	IIA	Malignant
D8	38	43	M	Stomach	Mucous adenocarcinoma	T3N1M0	3	IIB	Malignant
D9	39	61	F	Stomach	Mucous adenocarcinoma	T3N0M0	3	IIA	Malignant
D10	40	51	M	Stomach	Mucous adenocarcinoma	T3N0M0	3	IIA	Malignant
E1	41	45	M	Stomach	Mucous adenocarcinoma	T3N3aM0	3	IIIB	Malignant
E2	42	57	M	Stomach	Mucous adenocarcinoma	T3N0M0	3	IIA	Malignant
E3	43	50	M	Stomach	Signet ring cell carcinoma (sparse)	T3N0M0	-	IIA	Malignant
E4	44	61	F	Stomach	Signet ring cell carcinoma (sparse)	T3N0M0	-	IIA	Malignant
E5	45	71	M	Stomach	Signet ring cell carcinoma	T3N0M0	-	IIA	Malignant
E6	46	51	M	Stomach	Signet ring cell carcinoma (sparse)	T3N0M0	-	IIA	Malignant
E7	47	90	M	Stomach	Signet ring cell carcinoma	T3N1M0	-	IIB	Malignant
E8	48	54	M	Stomach	Signet ring cell carcinoma	T3N0M0	-	IIA	Malignant
E9	49	69	M	Stomach	Signet ring cell carcinoma (ffibrous tissue and blood vessel)	T3N0M0	*	IIA	Malignant
E10	50	73	F	Stomach	Signet ring cell carcinoma (smooth muscle)	T3N0M0	*	IIA	Malignant
F1	51	55	M	Stomach	Signet ring cell carcinoma	T3N1M0	-	IIB	Malignant
F2	52	57	F	Stomach	Signet ring cell carcinoma	T3N0M0	-	IIA	Malignant
F3	53	52	M	Stomach	Squamous cell carcinoma	T3N0M0	1	IIA	Malignant
F4	54	65	M	Stomach	Squamous cell carcinoma	T3N0M0	2	IIB	Malignant
F5	55	52	M	Stomach	Squamous cell carcinoma	T4aN1M0	2	IIIA	Malignant
F6	56	40	M	Stomach	Squamous cell carcinoma	T4aN0M0	2	IIB	Malignant
F7	57	68	F	Stomach	Squamous cell carcinoma (blank)	T4aN2M0	*	IIIA	Malignant
F8	58	42	F	Stomach	Squamous cell carcinoma	T3N0M0	2	IIA	Malignant
F9	59	55	M	Stomach	Squamous cell carcinoma	T3N0M0	3	IIA	Malignant
F10	60	52	M	Stomach	Squamous cell carcinoma	T3N0M0	3	IIA	Malignant
G1	61	69	M	Stomach	Squamous cell carcinoma	T3N0M0	3	IIA	Malignant
G2	62	66	M	Stomach	Atypical carcinoid	T3N0M0	-	II	Malignant
G3	63	46	F	Stomach	Carcinoid	T3N0M0	-	II	Malignant
G4	64	68	M	Stomach	Atypical carcinoid	T3N0M0	-	II	Malignant
G5	65	42	F	Stomach	Atypical carcinoid	T3N0M0	-	II	Malignant
G6	66	70	F	Stomach	Neuroendocrine carcinoma	T2N1M0	-	III	Malignant
G7	67	42	M	Stomach	Neuroendocrine carcinoma	T2N0M0	-	II	Malignant
G8	68	73	M	Stomach	Neuroendocrine carcinoma (aparse)	T4N0M0	-	III	Malignant
G9	69	48	M	Stomach	Neuroendocrine carcinoma	T3N0M0	-	II	Malignant
G10	70	44	M	Stomach	Atypical carcinoid	T3N0M0	-	II	Malignant
H1	71	55	F	Stomach	Neuroendocrine carcinoma	T3N1M0	-	III	Malignant
H2	72	67	M	Stomach	Neuroendocrine carcinoma	T3N1M0	-	III	Malignant
H3	73	62	F	Stomach	Neuroendocrine carcinoma	T3N0M0	-	II	Malignant
H4	74	52	F	Stomach	Neuroendocrine carcinoma	T3N0M0	-	II	Malignant
H5	75	52	M	Stomach	Neuroendocrine carcinoma	T4N1M0	-	III	Malignant
H6	76	30	M	Stomach	Stomach tissue (sparse)	-	-	-	Normal
H7	77	50	M	Stomach	Stomach tissue	-	-	-	Normal
H8	78	21	F	Stomach	Stomach tissue	-	-	-	Normal
H9	79	45	M	Stomach	Stomach tissue	-	-	-	Normal
H10	80	49	M	Stomach	Stomach tissue	-	-	-	Normal
